# Deletion of genes linked to the C_1_-fixing gene cluster affects growth, by-products, and proteome of *Clostridium autoethanogenum*

**DOI:** 10.1101/2023.01.30.526161

**Authors:** Ugochi Jennifer Nwaokorie, Kristina Reinmets, Lorena Azevedo de Lima, Pratik Rajendra Pawar, Kurshedaktar Majibullah Shaikh, Audrey Harris, Michael Köpke, Kaspar Valgepea

**Affiliations:** ERA Chair in Gas Fermentation Technologies, Institute of Technology, University of Tartu, 50411 Tartu, Estonia; LanzaTech Inc., 60077 Skokie, USA

**Keywords:** gas fermentation, acetogen, CRISPR/nCas9, genetic engineering, metabolomics, proteomics, chemostat, continuous cultivation, syngas

## Abstract

Gas fermentation has emerged as a sustainable route to produce fuels and chemicals by recycling inexpensive one-carbon (C_1_) feedstocks from gaseous and solid waste using gas-fermenting microbes. Currently, acetogens that utilise the Wood-Ljungdahl pathway to convert carbon oxides (CO and CO_2_) into valuable products are the most advanced biocatalysts for gas fermentation. However, our understanding of the functionalities of the genes involved in the C_1_-fixing gene cluster and its closely-linked genes is incomplete. Here, we investigate the role of two genes with unclear functions – hypothetical protein (*hp;* LABRINI_07945) and CooT nickel binding protein (*nbp;* LABRINI_07950) – directly adjacent and expressed at similar levels to the C_1_-fixing gene cluster in the gas-fermenting model-acetogen *Clostridium autoethanogenum*. Targeted deletion of either the *hp* or *nbp* gene using CRISPR/nCas9, and phenotypic characterisation in heterotrophic and autotrophic batch and autotrophic bioreactor continuous cultures revealed significant growth defects and altered by-product profiles for both Δ*hp* and Δ*nbp* strains. Variable effects of gene deletion on autotrophic batch growth on rich or minimal media suggest that both genes affect the utilisation of complex nutrients. Autotrophic chemostat cultures showed lower acetate and ethanol production rates and higher carbon flux to CO_2_ and biomass for both deletion strains. Additionally, proteome analysis revealed that disruption of either gene affects the expression of proteins of the C_1_-fixing gene cluster and ethanol synthesis pathways. Our work contributes to a better understanding of genotype-phenotype relationships in acetogens and offers engineering targets to improve carbon fixation efficiency in gas fermentation.
