## Supplementary Table 1 for "Deletion of genes linked to the C_1_-fixing gene cluster affects growth, by-products, and proteome of *Clostridium autoethanogenum*"

### Sheet: Supplementary Table 1
Supplementary Table 1. Primers used in this study.
kb, kilobase; sgRNA, single guide RNA; KO, knock-out; up, upstream; dn, downstream.
Oligonucleotide	Purpose	Nucleotide sequence (5`-3`)
pNC_sgRNA-R	Reverse primer for sgRNA swapping via iPCR	tgagctagctgtcaactgcagc
hp_sgRNA	sgRNA for LABRINI_07945	ttctgcaaatccctcttcat
nbp_sgRNA	sgRNA for LABRINI_07950	gatatagttccaaaagaaaa
hp_1000up-F	Amplification of 1kb region upstream LABRINI_07945	ttgaaaaagtggcaccgagtcggtgcttttttgcggccgccttgga atatgtgggtcaggtat
hp_1000up-R	Amplification of 1kb region upstream LABRINI_07945	gattcattgataaaattgaagttgtttaacaaacttaagcctgcagcc tccttatacaatagctacattgc
hp_1000dn-R	Amplification of 1kb region downstream LABRINI_07945	tattattatttttatcaatatattttgttaaaaactcgagcgagaccccc atctcttattt
hp_1000dn-F	Amplification of 1kb region downstream LABRINI_07945	ttgtaatagaaaaagcaatgtagctattgtataaggaggtctgcagg cttaagtttgttaaacaacttcaat
nbp_1000up-F	Amplification of 1kb region upstream LABRINI_07950	ttgaaaaagtggcaccgagtcggtgcttttttgcggccgcggaatgtggaatactgaagataatata
nbp_1000up-R	Amplification of 1kb region upstream LABRINI_07950	cattcatgttcgttgttcattatagtacctccttatacaactgcagtcctcttaaattttacacataagcag
nbp_1000dn-F	Amplification of 1kb region downstream LABRINI_07950	tcagaattagtaccctgcttatgtgtaaaatttaagaggactgcagttgtataaggaggtactataatgaacaac
nbp_1000dn-R	Amplification of 1kb region downstream LABRINI_07950	tattattatttttatcaatatattttgttaaaaactcgagaggttatatatttatcagaaggtgctaaatcagaaggtgctaa
pNickClos-F	Plasmid confirmation via sanger sequencing	gtcgttgtttaggtgtgttgtaatac
pNickClos-R	Plasmid confirmation via sanger sequencing	atccgctttatcagtagaatctacc
acsB-F	C. autoethanogenum strain confirmation	ggtgcattagatatagtaagaagtttg
acsB-R	C. autoethanogenum strain confirmation	acttctccctgatctgcacac
oriT_traJ-F	Plasmid transformation strain control	agtctaacacactagacttatttacttcgtaattaagaggcggggtc attatagcgattt
oriT_traJ-R	Plasmid transformation strain control	ttaaaggttttatacttttggtcgtagagcacacggttagggtacttca ccagctccgcg
hp-F	Screening and Confirmation of LABRINI_07945 KO	gtatcagaattagtaccctgcttatg
hp-R	Screening and Confirmation of LABRINI_07945 KO	gctcctacagcagcattacatat
nbp-F	Screening and Confirmation of LABRINI_07950 KO	cttatgggatgttatttgacactg
nbp-R	Screening and Confirmation of LABRINI_07950 KO	acatttccgccatccactt
