## Supplementary Table 2 for "Deletion of genes linked to the C_1_-fixing gene cluster affects growth, by-products, and proteome of *Clostridium autoethanogenum*"

### Sheet: Supplementary Table 2
Supplementary Table 2: Strains and Plasmids used in this study.
kb, kilobase; sgRNA, single guide RNA; HA, homology arms.
Strain or Plasmid	Target Genes	Characteristics	References and Sources
Strains
C. autoethanogenum DSM	-	-	Ingelman et al. 2023
E. coli DH5α	-	Commercial transformation host	Thermo Fisher Scientific
E. coli NEB Express	-	Highly competent commercial transformation host with no DNA methylation at DCM site (CCWGG).	New England, BioLabs
Plasmids
pGFT036	LABRINI_07945 (hp)	hp sgRNA, hp_HA (~2015 bp)	This study
pGFT048	LABRINI_07950 (nbp)	nbp sgRNA, nbp_HA (~2015 bp)	This study
